# Acidification by nitrogen metabolism triggers extracellular biopolymer production in an oleaginous yeast

**DOI:** 10.1101/2025.05.04.652101

**Authors:** Henrique Sepúlveda Del Rio Hamacek, Oksana Tingajeva, Katharina Ostertag, Alīna Reķēna, Aleksandr Illarionov, Piia Jõul, Paola Monteiro de Oliveira, Giselle de La Caridad Martín-Hernández, Bettina Müller, Nemailla Bonturi, Volkmar Passoth, Petri-Jaan Lahtvee, Rahul Kumar

## Abstract

The oleaginous yeast *Rhodotorula toruloides* is a natural producer of lipids and carotenoids. However, its potential as a producer of extracellular biopolymers remains unexplored. Hence, we aimed to evaluate the *R. toruloides* CCT0783 for extracellular biopolymer production. We found that the carbon-to-nitrogen ratio influenced exopolysaccharide (EPS) production, reaching 5.84 ± 0.45 g/L under glucose-rich conditions. We characterized the crude biopolymer using FTIR and GC-MS, identifying polysaccharide peaks, wherein EPS consisted of (%) glucose (88.83 ± 4.87), galactose (5.50 ± 1.50), mannose (4.80 ± 1.57), and xylose and arabinose (0.87 ± 0.04) monomers. The dried EPS also contained a fractional presence of protein (1.0%). Interestingly, inorganic, but not organic, nitrogen metabolism was associated with the acidification of the culture environment and simultaneous EPS production. A comparison between non-buffered and buffered media indicated that EPS was produced when the final pH was around or below 2, which was observed in the former but not in the latter. Finally, a comparative bioinformatics analysis allowed us to map a putative EPS biosynthesis and transport pathways, as well as regulators of intracellular pH maintenance. In conclusion, our study demonstrates *R. toruloides’* potential as an extracellular microbial biopolymer producer, enabling its development as a cell factory.

**Importance:** Microbial biopolymers are extensively investigated for their impact on the environment and health. However, developing a biotechnology process for producing such biopolymers remains challenging despite their potential for valuable applications. Considering this opportunity, we investigated the oleaginous yeast *Rhodotorula toruloides* as a producer of extracellular biopolymers. Our study describes the conditions of exopolysaccharide (EPS) biosynthesis in *R. toruloides*. This extracellular biopolymer could have a wide range of applications, from gelling agents in pharmaceuticals to emulsifiers in the food industry. Furthermore, our comparative bioinformatics analysis results could be useful for metabolic engineering and developing *Rhodotorula* cell factories.
