## Supplemental 2: Comparative analysis of R. toruloides strains for "Acidification by nitrogen metabolism triggers extracellular biopolymer production in an oleaginous yeast"

### Sheet: Title
Supplementary tables
Title:	Acidification by nitrogen metabolism triggers extracellular biopolymer production in an oleaginous yeast
Authors:	Henrique Sepúlveda Del Rio Hamacek¹, Oksana Tingajeva¹, Katharina Ostertag1,2, Alīna Reķēna¹, Aleksandr Illarionov¹, Piia Jõul¹, Paola Monteiro de Oliveira1,3, Giselle de La Caridad Martín-Hernández4, Bettina Müller4, Volkmar Passoth4, Nemailla Bonturi1, Petri-Jaan Lahtvee¹, Rahul Kumar¹*
Affiliations:	¹ Department of Chemistry and Biotechnology, Tallinn University of Technology, Tallinn, Estonia
	² Institute of Bioprocess Science and Engineering, University of Natural Resources and Life Sciences, Vienna, Austria
	3 Institute of Technology, University of Tartu, Tartu, Estonia
	4 Department of Molecular Sciences, Swedish University of Agricultural Sciences, Uppsala, Sweden
Table	Title
S1	Overview of studies used in bioinformatics analysis
S2	A comparative homology analysis, identifying genes associated with EPS biosynthesis in R. toruloides CCT0783. Identity refers to similarity check using Blast tool
S3	Gene expression studies associated with EPS production to synthesize NDP sugars in R. toruloides based on proposed pathway of EPS production in R. glutinis ZHK (Zhao and Li 2022) using the keyword search in the genome-scale models of R. toruloides IFO0880 (Kim et al. 2021) and NP11 (Tiukova et al. 2019)
S4	Gene expression studies associated with EPS production in R. toruloides mapped from R. glutinis ZHK (Zhao and Li 2022) by using differentialy expressed genes during EPS production
S5	Gene expression studies associated with EPS production in R. toruloides mapped based on keyword search from a putative pathway of EPS production from various literature sources.
S6	A comparative homology analysis, identifying genes associated with proton, nitrogen, and biopolymer transporters. Identity refers to similarity check using Blast tool.
S7	Gene expression studies associated with intracellular proton, nitrogen, and biopolymer transporters mapped based on Illarionov et al. 2021 and other referenced studies
S8	Quantification and characterization of EPS produced by Rhodotorula/Rhodosporidium yeasts in the current literature

### Sheet: Table S1
Supplementary Table S1. Overview of studies used in bioinformatics analysis
	Type of data	Strain	Description of conditions	Reference	Was EPS quantified?	Comment
1	EPS production	CCT0783	Mineral medium (ref s3), Shake flasks, pH-uncontrolled; +control using buffered mineral medium (pH 5.8-8.0), C/N ratio 20-120 (EPS don't change)	This study and ref. s4	YES	Ref s1 sequenced CCT0783 and used its evolved strain CCT7815 for constructing CCT7815-SBY92 strain
2	Proteomics, transcriptomics, genome-scale model	IFO0880	Mineral medium (YNB wo aa), Shake flasks, C/N ratio unknown, pH-uncontrolled	(Ref. s5)	NO	Ref. s2
3	Proteomics, genome-scale model	CCT7815	Delft medium, Bioreactors, pH-controlled, C/N 80, carbon 70 g/L	(Ref. s6)	NO	Strain evolved from CCT0783 (Ref. s7)
References
s1	Bonturi, N.; Pinheiro, M. J.; De Oliveira, P. M.; Rusadze, E.; Eichinger, T.; Liudžiūtė, G.; De Biaggi, J. S.; Brauer, A.; Remm, M.; Miranda, E. A.; Ledesma-Amaro, R.; Lahtvee, P.-J. Development of a Dedicated Golden Gate Assembly Platform (RtGGA) for Rhodotorula Toruloides. Metab. Eng. Commun. 2022, 15, e00200. https://doi.org/10.1016/j.mec.2022.e00200
s2	Coradetti, S. T.; Pinel, D.; Geiselman, G. M.; Ito, M.; Mondo, S. J.; Reilly, M. C.; Cheng, Y.-F.; Bauer, S.; Grigoriev, I. V.; Gladden, J. M.; Simmons, B. A.; Brem, R. B.; Arkin, A. P.; Skerker, J. M. Functional Genomics of Lipid Metabolism in the Oleaginous Yeast Rhodosporidium Toruloides. eLife 2018, 7, e32110. https://doi.org/10.7554/eLife.32110
s3	Verduyn C, Postma E, Scheffers WA, Van Dijken JP (1992) Effect of benzoic acid on metabolic fluxes in yeasts: A continuous-culture study on the regulation of respiration and alcoholic fermentation. Yeast 8:501–517. https://doi.org/10.1002/yea.320080703
s4	Tingajeva O (2024) Rhodotorula toruloides’ Exopolysaccharides: Production, Optimization and Characterization. Thesis, Tallinn University of Technology
s5	Kim, J.; Coradetti, S. T.; Kim, Y.-M.; Gao, Y.; Yaegashi, J.; Zucker, J. D.; Munoz, N.; Zink, E. M.; Burnum-Johnson, K. E.; Baker, S. E.; Simmons, B. A.; Skerker, J. M.; Gladden, J. M.; Magnuson, J. K. Multi-Omics Driven Metabolic Network Reconstruction and Analysis of Lignocellulosic Carbon Utilization in Rhodosporidium Toruloides. Front. Bioeng. Biotechnol. 2021, 8, 612832. https://doi.org/10.3…
s6	Reķēna, A.; Pinheiro, M. J.; Bonturi, N.; Belouah, I.; Tammekivi, E.; Herodes, K.; Kerkhoven, E. J.; Lahtvee, P.-J. Genome-Scale Metabolic Modeling Reveals Metabolic Trade-Offs Associated with Lipid Production in Rhodotorula Toruloides. PLOS Comput. Biol. 2023, 19 (4), e1011009. https://doi.org/10.1371/journal.pcbi.1011009
s7	Bonturi, N.; Crucello, A.; Viana, A. J. C.; Miranda, E. A. Microbial Oil Production in Sugarcane Bagasse Hemicellulosic Hydrolysate without Nutrient Supplementation by a Rhodosporidium Toruloides Adapted Strain. Process Biochem. 2017, 57, 16–25. https://doi.org/10.1016/j.procbio.2017.03.007.

### Sheet: Table S2
Supplementary Table S2. A comparative homology analysis, identifying genes associated with EPS biosynthesis in R. toruloides CCT0783. Identity refers to similarity check using Blast tool
CCT0783_id	name	match IFO0880_id	identity	protein_length	alignment_length	match NP11_id	identity	protein_length	alignment_length
5196	K03843: ALG2; alpha-1,3/alpha-1,6-mannosyltransferase	10095	0.95096	592	571	RHTO_02687	1	572	572
13471	K03843: ALG2; alpha-1,3/alpha-1,6-mannosyltransferase	10095	0.95096	592	571	RHTO_02687	0.93881	572	572
2464.t2	HMMPfam:Cryptococcal mannosyltransferase 1:PF11735	10302	0.99824	569	569
2464.t1	HMMPfam:Cryptococcal mannosyltransferase 1:PF11735	10302	0.99824	569	569
8662	HMMPfam:Cryptococcal mannosyltransferase 1:PF11735	10302	0.99649	569	569
13593	HMMPfam:Triose-phosphate Transporter family:PF03151	10400	0.98667	300	300
12949	HMMPfam:Triose-phosphate Transporter family:PF03151	10400	0.99	300	300
3861	K10967: KTR1_3; alpha 1,2-mannosyltransferase	10461	0.96088	409	409
8264	K10967: KTR1_3; alpha 1,2-mannosyltransferase	10461	0.94377	409	409
10765	HMMPfam:Triose-phosphate Transporter family:PF03151	10888	0.94277	360	332
1327	HMMPfam:Triose-phosphate Transporter family:PF03151	10888	0.93976	360	332
5373	SUPERFAMILY::SSF52058	10992	0.91471	340	340
12303	SUPERFAMILY::SSF52058	10992	0.91892	340	333
5378	KOG1581: UDP-galactose transporter related protein	10998	0.8692	713	711
10968	K03847: ALG12; alpha-1,6-mannosyltransferase	11272	0.90672	536	536
10100	K03847: ALG12; alpha-1,6-mannosyltransferase	11272	0.91045	536	536
12314	K03850: ALG10; alpha-1,2-glucosyltransferase	11340	0.83826	507	507
11034	K03850: ALG10; alpha-1,2-glucosyltransferase	11340	0.84536	507	485
13398	K05535: MNN2; alpha 1,2-mannosyltransferase	11594	0.90466	481	472
13104	K05535: MNN2; alpha 1,2-mannosyltransferase	11594	0.90466	481	472
10705	K00963: UGP2, galU, galF; UTP--glucose-1-phosphate uridylyltransferase	11752	0.99793	496	483	RHTO_06551	0.99607	522	509
8742	K00963: UGP2, galU, galF; UTP--glucose-1-phosphate uridylyltransferase	11752	0.99586	496	483	RHTO_06551	1	522	509
1241	UDPglucose 6-dehydrogenase	11776	1	473	473	RHTO_00749	1	473	473
2422	UDPglucose 6-dehydrogenase	11776	0.99789	473	473	RHTO_00749	0.99789	473	473
1052	K00729: ALG5; dolichyl-phosphate beta-glucosyltransferase	11809	0.93733	367	367
11679	K00729: ALG5; dolichyl-phosphate beta-glucosyltransferase	11809	0.93623	367	345
9732	K11718: HUGT; UDP-glucose:glycoprotein glucosyltransferase	11881	0.94392	1693	1694	RHTO_00642	0.94687	1693	1694
1115	K11718: HUGT; UDP-glucose:glycoprotein glucosyltransferase	11881	0.95216	1693	1693	RHTO_00642	0.99291	1693	1693
10834	KOG2684: Sirtuin 5 and related class III sirtuins (SIR2 family)	12009	0.99676	314	309
4818	KOG2684: Sirtuin 5 and related class III sirtuins (SIR2 family)	12009	0.99676	314	309
7583	K15280: SLC35C2; solute carrier family 35, member C2	12097	0.99468	376	376
13338	K15280: SLC35C2; solute carrier family 35, member C2	12097	0.97884	376	378
9100	K00728: POMT; dolichyl-phosphate-mannose-protein mannosyltransferase	12121	0.99629	808	808
1144	K00728: POMT; dolichyl-phosphate-mannose-protein mannosyltransferase	12121	0.98762	808	808
13055	HMMPfam:Mannosyltransferase putative:PF11051,SUPERFAMILY::SSF53448	12480	0.98874	444	444	RHTO_04889	1	522	522
9266	HMMPfam:Mannosyltransferase putative:PF11051,SUPERFAMILY::SSF53448	12480	0.97973	444	444	RHTO_04889	0.97893	522	522
9542	K15272: SLC35A1_2_3; solute carrier family 35 (UDP-sugar transporter), member A1/2/3	13105	0.94192	396	396
9425	K15272: SLC35A1_2_3; solute carrier family 35 (UDP-sugar transporter), member A1/2/3	13105	0.93687	396	396
3905	HMMPfam:Cryptococcal mannosyltransferase 1:PF11735	13395	0.90764	628	628
3996	HMMPfam:Cryptococcal mannosyltransferase 1:PF11735	13395	0.91297	628	632
3904	HMMPfam:Cryptococcal mannosyltransferase 1:PF11735	13396	0.90709	588	592
3995	HMMPfam:Cryptococcal mannosyltransferase 1:PF11735	13396	0.90847	588	590
2569	K00721: DPM1; dolichol-phosphate mannosyltransferase	13484	0.95276	381	381	RHTO_06635	0.99738	381	381
10669	K00721: DPM1; dolichol-phosphate mannosyltransferase	13484	0.93211	381	383	RHTO_06635	0.93211	381	383
933	K03845: ALG3; alpha-1,3-mannosyltransferase	13582	0.9	506	510
4901	K03845: ALG3; alpha-1,3-mannosyltransferase	13582	0.86444	506	509
2997.t1	K01835: pgm; phosphoglucomutase	13711	0.92846	629	629
2997.t2	K01835: pgm; phosphoglucomutase	13711	0.89507	629	629
2638	K01835: pgm; phosphoglucomutase	13711	0.89825	629	629
3630	K05841: E2.4.1.173; sterol 3beta-glucosyltransferase	13834	0.9661	1711	1711
9318	K05841: E2.4.1.173; sterol 3beta-glucosyltransferase	13834	0.95911	1711	1712
3637	K00728: POMT; dolichyl-phosphate-mannose-protein mannosyltransferase	13840	0.98019	855	858
6895	K15280: SLC35C2; solute carrier family 35, member C2	14487	0.96502	629	629
10607	K15280: SLC35C2; solute carrier family 35, member C2	14487	0.94637	629	634
6174.t1	K03842: ALG1; beta-1,4-mannosyltransferase	14666	0.96787	498	498
6174.t2	K03842: ALG1; beta-1,4-mannosyltransferase	14666	0.96016	498	502
8274	K03842: ALG1; beta-1,4-mannosyltransferase	14666	0.95582	498	498
6747	HMMPfam:Triose-phosphate Transporter family:PF03151,HMMPfam:UAA transporter family:PF08449	14882	0.96333	409	409	RHTO_07008	1	409	409
7750	K00966: GMPP; mannose-1-phosphate guanylyltransferase	14956	1	368	368	RHTO_02463	1	368	368
10796	K00966: GMPP; mannose-1-phosphate guanylyltransferase	14956	0.99728	368	368	RHTO_02463	0.99728	368	368
8553	K03849: ALG8; alpha-1,3-glucosyltransferase	14979	0.9523	565	566
3258	K03849: ALG8; alpha-1,3-glucosyltransferase	14979	0.9523	565	566
1035	KOG2684: Sirtuin 5 and related class III sirtuins (SIR2 family)	15010	0.82807	568	570
8514.t1	K15279: SLC35C1, FUCT1; solute carrier family 35 (GDP-fucose transporter), member C1	15169	0.98691	381	382
9065	K15279: SLC35C1, FUCT1; solute carrier family 35 (GDP-fucose transporter), member C1	15169	0.98429	381	382
8514.t2	K15279: SLC35C1, FUCT1; solute carrier family 35 (GDP-fucose transporter), member C1	15169	0.97906	381	382
7648	KOG2287: Galactosyltransferases	15278	0.94861	1012	973
12444	KOG2287: Galactosyltransferases	15278	0.95145	1012	968
5329	KOG2246: Galactosyltransferases	15516	0.92605	595	595
5176	KOG2246: Galactosyltransferases	15516	0.92282	595	596
13168	K10967: KTR1_3; alpha 1,2-mannosyltransferase	15569	0.99673	306	306	RHTO_03188	0.97131	488	488
9515	K10967: KTR1_3; alpha 1,2-mannosyltransferase	15569	0.99673	306	306	RHTO_03188	1	488	488
6943	K10967: KTR1_3; alpha 1,2-mannosyltransferase	15663	0.98049	410	410
4880	K10967: KTR1_3; alpha 1,2-mannosyltransferase	15663	0.97317	410	410
8403	HMMPfam:Cryptococcal mannosyltransferase 1:PF11735	16201	0.98244	854	854
10263	BLAST: alpha- -mannosyltransferase alg11p [Moniliophthor...	16373	0.98747	399	399
12587	BLAST: alpha- -mannosyltransferase alg11p [Moniliophthor...	16373	0.97744	399	399
13077.t1	K15283: SLC35E1; solute carrier family 35, member E1	16411	0.9548	708	708
13077.t2	K15283: SLC35E1; solute carrier family 35, member E1	16411	0.9548	708	708
12076	K15283: SLC35E1; solute carrier family 35, member E1	16411	0.93089	708	709
12510	KOG1441: Glucose-6-phosphate/phosphate and phosphoenolpyruvate/phosphate antiporter	16430	0.99379	340	322
12565	KOG1441: Glucose-6-phosphate/phosphate and phosphoenolpyruvate/phosphate antiporter	16430	0.98447	340	322
2359.t2	KOG2234: Predicted UDP-galactose transporter	8465	0.97668	1029	1029
2359.t1	KOG2234: Predicted UDP-galactose transporter	8465	0.96113	1029	1029
5909	KOG2234: Predicted UDP-galactose transporter	8465	0.95918	1029	1029
7471	K01809: manA, MPI; mannose-6-phosphate isomerase	8607	0.99527	423	423	RHTO_04622	0.98818	418	423
11800	K01809: manA, MPI; mannose-6-phosphate isomerase	8607	0.98582	423	423	RHTO_04622	0.974	418	423
9217	K00728: POMT; dolichyl-phosphate-mannose-protein mannosyltransferase	8768	0.97854	879	792	RHTO_02130	0.97143	986	980
9984.t2	K00728: POMT; dolichyl-phosphate-mannose-protein mannosyltransferase	8768	0.97348	879	792	RHTO_02130	0.94176	986	1013
9984.t3	K00728: POMT; dolichyl-phosphate-mannose-protein mannosyltransferase	8768	0.97348	879	792	RHTO_02130	0.94796	986	980
2532	KOG2246: Galactosyltransferases	8807	0.95156	578	578
5914	K01784: galE, GALE; UDP-glucose 4-epimerase	8969	0.98684	380	380	RHTO_00391	0.99737	380	380
317	K01784: galE, GALE; UDP-glucose 4-epimerase	8969	0.98947	380	380	RHTO_00391	0.97895	380	380
2188	K03846: ALG9; alpha-1,2-mannosyltransferase	9039	0.96844	697	697	RHTO_00321	0.99713	697	697
5981	K03846: ALG9; alpha-1,2-mannosyltransferase	9039	0.95696	697	697	RHTO_00321	0.94692	697	697
2120	Interpro: UDP-glucose:Glycoprotein Glucosyltransferase UDP-glucose:Glycoprotein Glucosyltransferase UDP-glucose:Glycoprotein Glucosyltransferase	9128	0.94731	852	835
1405.t2	Interpro: UDP-glucose:Glycoprotein Glucosyltransferase UDP-glucose:Glycoprotein Glucosyltransferase UDP-glucose:Glycoprotein Glucosyltransferase	9128	0.93772	852	835
1405.t1	Interpro: UDP-glucose:Glycoprotein Glucosyltransferase UDP-glucose:Glycoprotein Glucosyltransferase UDP-glucose:Glycoprotein Glucosyltransferase	9128	0.93317	852	838
4520	HMMPfam:Cryptococcal mannosyltransferase 1:PF11735	9234	0.9623	520	504
8860	HMMPfam:Cryptococcal mannosyltransferase 1:PF11735	9234	0.95669	520	508
4526	K17497: PMM; phosphomannomutase	9241	0.98077	260	260	RHTO_04193	0.99231	260	260
8854	K17497: PMM; phosphomannomutase	9241	0.97692	260	260	RHTO_04193	0.99615	260	260
11116	K01810: GPI, pgi; glucose-6-phosphate isomerase	9589	0.99093	551	551	RHTO_04058	0.99637	549	551
10991	K01810: GPI, pgi; glucose-6-phosphate isomerase	9589	0.98367	551	551	RHTO_04058	0.97459	549	551
11955	KOG4472: Glycolipid 2-alpha-mannosyltransferase (alpha-1,2-mannosyltransferase)	9752	0.85288	469	469
9807	KOG4472: Glycolipid 2-alpha-mannosyltransferase (alpha-1,2-mannosyltransferase)	9752	0.84648	469	469
4395	K03844: ALG11; alpha-1,2-mannosyltransferase	9945	0.87654	565	567
9759	K03844: ALG11; alpha-1,2-mannosyltransferase	9945	0.88673	565	565
4384	K01835: pgm; phosphoglucomutase	9959	0.99464	560	560	RHTO_07820	1	560	560
12671	K01835: pgm; phosphoglucomutase	9959	0.99107	560	560	RHTO_07820	0.99286	560	560
9217.t2	Dolichyl-phosphate-mannose-protein mannosyltransferase, glycosyltransferase family 39 protein					RHTO_02130	0.99475	986	953
9984.t1	Dolichyl-phosphate-mannose-protein mannosyltransferase, glycosyltransferase family 39 protein					RHTO_02130	0.93781	986	1013
9217.t3	Dolichyl-phosphate-mannose-protein mannosyltransferase, glycosyltransferase family 39 protein					RHTO_02130	0.96735	986	980
7981.t1	Beta-1,3-N-acetylglucosaminyltransferase, glycosyltransferase family 49 protein					RHTO_02596	1	569	569
8715	Beta-1,3-N-acetylglucosaminyltransferase, glycosyltransferase family 49 protein					RHTO_02596	0.97715	569	569
7981.t2	Beta-1,3-N-acetylglucosaminyltransferase, glycosyltransferase family 49 protein					RHTO_02596	0.97012	569	569
12885	Trehalose 6-P phosphatase, glycosyltransferase family 20 protein					RHTO_06117	1	1029	1018
11521	Trehalose 6-P phosphatase, glycosyltransferase family 20 protein					RHTO_06117	0.9882	1029	1017
5612	Glycosyltransferase family 90 protein					RHTO_06917	0.99169	722	722
6363	Glycosyltransferase family 90 protein					RHTO_06917	0.97922	722	722
7067	1,3-beta-glucan synthase, glycosyltransferase family 48 protein	15984				RHTO_05280	0.99943
2243	1,3-beta-glucan synthase, glycosyltransferase family 48 protein	15984				RHTO_05280	0.98524

### Sheet: Table S3
Supplementary Table S3. Gene expression studies associated with EPS production to synthesize NDP sugars in R. toruloides based on proposed pathway of EPS production in R. glutinis ZHK (Zhao and Li 2022) using the keyword search in the genome-scale models of R. toruloides IFO0880 (Kim et al. 2021) and NP11 (Tiukova et al. 2019)
Gene name	Acronym	ID in other strains	Annotation source	Differential expression (Nlim vs. exp or Stationary vs. exp phase)	Abundance in proteome	Proteomics source
phosphoglucomutase		RHTO_07820	Tiukova et al. 2019	↑↑	top250	Reķēna et al. 2023
K01835: pgm; phosphoglucomutase	PGM	13711	Kim et al. 2021	↑	top1300	Kim et al. 2021
K01835: pgm; phosphoglucomutase	PGM	9959	Kim et al. 2021	=	top200	Kim et al. 2021
UTP-glucose-1-phosphate uridylyltransferase		RHTO_06551	Tiukova et al. 2019	↑	top250	Reķēna et al. 2023
K00963: UGP2, galU, galF; UTP--glucose-1-phosphate uridylyltransferase	UGP1	11752	Kim et al. 2021	↑ (slightly)	top150	Kim et al. 2021
UDPglucose 4-epimerase		RHTO_00391	Tiukova et al. 2019	↑	top200	Reķēna et al. 2023
K01784: galE, GALE; UDP-glucose 4-epimerase	GAL10, GALE	8969	Kim et al. 2021	=	top250	Kim et al. 2021
UDP-glucose:NAD+ 6-oxidoreductase		RHTO_00749	Tiukova et al. 2019	↑	top350	Reķēna et al. 2023
UDPglucose 6-dehydrogenase	UGDH	11776	Kim et al. 2021	=	top200	Kim et al. 2021
Glucose-6-phosphate isomerase	PGI	RHTO_04058	Tiukova et al. 2019	↑	top150	Reķēna et al. 2023
K01810: GPI, pgi; glucose-6-phosphate isomerase		9589	Kim et al. 2021	=	top100	Kim et al. 2021
mannose-6-phosphate isomerase		RHTO_04622	Tiukova et al. 2019	=	top400	Reķēna et al. 2023
K01809: manA, MPI; mannose-6-phosphate isomerase	MPI, PMI40	8607	Kim et al. 2021	=	top500	Kim et al. 2021
phosphomannomutase		RHTO_04193	Tiukova et al. 2019	↑	top300	Reķēna et al. 2023
K17497: PMM; phosphomannomutase	PMM	9241	Kim et al. 2021	=	top250	Kim et al. 2021
mannose-1-phosphate guanylyltransferase		RHTO_02463	Tiukova et al. 2019	↓	top500	Reķēna et al. 2023
K00966: GMPP; mannose-1-phosphate guanylyltransferase	GMPP, PSA1	14956	Kim et al. 2021	↓	top150	Kim et al. 2021
Upregulated genes are indicated with upwards arrow (↑); downregulated genes are indicated with downwards arrow (↓); genes that are expressed, but not upregulated are indicated with an equal sign (=); genes that have not been identified or identified as low abundant are indicated with na (not applicable).
IFO0880 is annotated by Kim et al. 2021; NP11 is first annotated by Tiukova et al. 2019, omics data from Reķēna et al. 2023
matched in CCT0785 genome
EPS-inducing conditions

### Sheet: Table S4
Supplementary Table S4. Gene expression studies associated with EPS production in R. toruloides mapped from R. glutinis ZHK (Zhao and Li 2022) by using differentially expressed genes during EPS production
Gene name	Acronym	ID in other strains	Annotation source	Differential expression (Nlim vs. exp or Stationary vs. exp phase)	Abundance in proteome	Proteomics source	BLAST* identity score against NP11 and IFO0880
udp-glc/gal endoplasmic reticulum nucleotide sugar transporter		RHTO_05239	Zhu et al. 2012	na	not present	Reķēna et al. 2023	1
BLAST: endoglucanase [Aspergillus fumigatus Af293]		16070	Kim et al. 2021	na	not present	Kim et al. 2021	0.9379
mfs sugar transporter		RHTO_07501	Zhu et al. 2012	na	not present	Reķēna et al. 2023	1
SUPERFAMILY::SSF52058		10992	Kim et al. 2021	na	not present	Kim et al. 2021	0.9171
triose phosphate/3-phosphoglycerate/phosphate translocator		RHTO_07008 (14882)	Zhu et al. 2012	na	not present	Reķēna et al. 2023	1
KOG2684: Sirtuin 5 and related class III sirtuins (SIR2 family)		15010	Kim et al. 2021	na	not present	Kim et al. 2021	0.9187
KOG2684: Sirtuin 5 and related class III sirtuins (SIR2 family)		12009	Kim et al. 2021	na	low	Kim et al. 2021	0.8125
UDP-glucose:glycoprotein glucosyltransferase		RHTO_00642 (11881)	Zhu et al. 2012	na	low	Reķēna et al. 2023	0.771
Upregulated genes are indicated with upwards arrow (↑); downregulated genes are indicated with downwards arrow (↓); genes that are expressed, but not upregulated are indicated with an equal sign (=); genes that have not been identified or identified as low abundant are indicated with na (not applicable).
*Genes were chosen by differential expression in EPS-producing conditions in R. glutinis ZHK against R. toruloides CCT7815 (data generated by Reķēna et al. 2023) and R. toruloides IFO0880 (data generated by Kim et al. 2021)
matched in CCT7815 genome
EPS-inducing conditions
unclear annotation

### Sheet: Table S5
Supplementary Table S5. Gene expression studies associated with EPS production in R. toruloides mapped based on keyword search from a putative pathway of EPS production from various literature sources.
Gene name	Acronym	ID in other strains	Annotation source	Differential expression (Nlim vs. exp or Stationary vs. exp phase)	Abundance in proteome	Proteomics source
K15275: SLC35B1; solute carrier family 35 (UDP-galactose transporter), member B1	HUT1	15942	Kim et al. 2021	na	low	Kim et al. 2021
K15279: SLC35C1, FUCT1; solute carrier family 35 (GDP-fucose transporter), member C1		15169	Kim et al. 2021	na	low	Kim et al. 2021
K15283: SLC35E1; solute carrier family 35, member E1		16411	Kim et al. 2021	na	low	Kim et al. 2021
K15280: SLC35C2; solute carrier family 35, member C2		12097	Kim et al. 2021	na	low	Kim et al. 2021
K15280: SLC35C2; solute carrier family 35, member C2		14487	Kim et al. 2021	na	low	Kim et al. 2021
K15272: SLC35A1_2_3; solute carrier family 35 (UDP-sugar transporter), member A1/2/3		13105	Kim et al. 2021	na	low	Kim et al. 2021
GDP-mannose transporter		RHTO_04948	Zhu et al. 2012	na	low	Reķēna et al. 2023
K15356: VRG4, GONST1; GDP-mannose transporter		12545 (RHTO_04948 analog)	Kim et al. 2021	↓	top 1400	Kim et al. 2021
KOG1581: UDP-galactose transporter related protein		10998	Kim et al. 2021	na	low	Kim et al. 2021
KOG2234: Predicted UDP-galactose transporter		8465	Kim et al. 2021	na	low	Kim et al. 2021
KOG2234: Predicted UDP-galactose transporter		11002	Kim et al. 2021	na	low	Kim et al. 2021
HMMPfam:Triose-phosphate Transporter family:PF03151		10400	Kim et al. 2021	na	low	Kim et al. 2021
HMMPfam:Triose-phosphate Transporter family:PF03151		10888	Kim et al. 2021	na	not present	Kim et al. 2021
HMMPfam:Triose-phosphate Transporter family:PF03151,HMMPfam:UAA transporter family:PF08449		14882 (RHTO_07008)	Kim et al. 2021	na	not present	Kim et al. 2021
KOG1441: Glucose-6-phosphate/phosphate and phosphoenolpyruvate/phosphate antiporter		16430	Kim et al. 2021	na	low	Kim et al. 2021
Alpha,alpha-trehalose-phosphate synthase, glycosyltransferase family 20 protein		RHTO_01529	Zhu et al. 2012	↑	top400	Reķēna et al. 2023
Trehalose 6-P phosphatase, glycosyltransferase family 20 protein		RHTO_06117	Zhu et al. 2012	↑	top600	Reķēna et al. 2023
Beta-1,3-N-acetylglucosaminyltransferase, glycosyltransferase family 49 protein		RHTO_02596	Zhu et al. 2012	↑	top700	Reķēna et al. 2023
Glycosyltransferase family 90 protein		RHTO_06917	Zhu et al. 2012	↑ (slightly)	top1200	Reķēna et al. 2023
K11718: HUGT; UDP-glucose:glycoprotein glucosyltransferase		11881 (RHTO_00642)	Kim et al. 2021	↓	top900	Kim et al. 2021
Interpro: UDP-glucose:Glycoprotein Glucosyltransferase UDP-glucose:Glycoprotein Glucosyltransferase UDP-glucose:Glycoprotein Glucosyltransferase		9128	Kim et al. 2021	↓	top500	Kim et al. 2021
K03848: ALG6; alpha-1,3-glucosyltransferase		10941	Kim et al. 2021	↓	top1000	Kim et al. 2021
K05841: E2.4.1.173; sterol 3beta-glucosyltransferase		13834	Kim et al. 2021	=	top2000	Kim et al. 2021
K00729: ALG5; dolichyl-phosphate beta-glucosyltransferase		11809	Kim et al. 2021	na	low	Kim et al. 2021
K03849: ALG8; alpha-1,3-glucosyltransferase		14979	Kim et al. 2021	na	low	Kim et al. 2021
K03850: ALG10; alpha-1,2-glucosyltransferase		11340	Kim et al. 2021	na	not present	Kim et al. 2021
KOG2287: Galactosyltransferases		15278	Kim et al. 2021	na	low	Kim et al. 2021
KOG2246: Galactosyltransferases		15516	Kim et al. 2021	na	low	Kim et al. 2021
KOG2246: Galactosyltransferases		8807	Kim et al. 2021	na	not present	Kim et al. 2021
Dolichol-phosphate mannosyltransferase subunit 1		RHTO_06635 (13484)	Zhu et al. 2012	na	low	Reķēna et al. 2023
Mannosyltransferase		RHTO_00321 (9039)	Zhu et al. 2012	na	low	Reķēna et al. 2023
Dolichyl-phosphate-mannose-protein mannosyltransferase, glycosyltransferase family 39 protein		RHTO_02130 (8768)	Zhu et al. 2012	na	low	Reķēna et al. 2023
Alpha-1,3/alpha-1,6-mannosyltransferase, glycosyltransferase family 4 protein		RHTO_02687 (10095)	Zhu et al. 2012	na	low	Reķēna et al. 2023
Alpha-mannosyltransferase, glycosyltransferase family 71 protein		RHTO_04889 (12480)	Zhu et al. 2012	na	low	Reķēna et al. 2023
Alpha 1,2-mannosyltransferase, glycosyltransferase family 15 protein		RHTO_03188 (15569)	Zhu et al. 2012	na	low	Reķēna et al. 2023
HMMPfam:Cryptococcal mannosyltransferase 1:PF11735		16201	Kim et al. 2021	↓	top2000	Kim et al. 2021
K03846: ALG9; alpha-1,2-mannosyltransferase		9039 (RHTO_00321)	Kim et al. 2021	↓	top2000	Kim et al. 2021
K00728: POMT; dolichyl-phosphate-mannose-protein mannosyltransferase		12121	Kim et al. 2021	↓	top2000	Kim et al. 2021
HMMPfam:Cryptococcal mannosyltransferase 1:PF11735		10302	Kim et al. 2021	↓	top2000	Kim et al. 2021
K03843: ALG2; alpha-1,3/alpha-1,6-mannosyltransferase		10095 (RHTO_02687)	Kim et al. 2021	↓	top2000	Kim et al. 2021
K00728: POMT; dolichyl-phosphate-mannose-protein mannosyltransferase		13840	Kim et al. 2021	↓	top2000	Kim et al. 2021
K00721: DPM1; dolichol-phosphate mannosyltransferase		13484 (RHTO_06635)	Kim et al. 2021	na	low	Kim et al. 2021
BLAST: alpha- -mannosyltransferase alg11p [Moniliophthor...		16373	Kim et al. 2021	na	low	Kim et al. 2021
K03845: ALG3; alpha-1,3-mannosyltransferase		13582	Kim et al. 2021	na	low	Kim et al. 2021
K03847: ALG12; alpha-1,6-mannosyltransferase		11272	Kim et al. 2021	na	low	Kim et al. 2021
K10967: KTR1_3; alpha 1,2-mannosyltransferase		15569 (RHTO_03188, 15663)	Kim et al. 2021	na	low	Kim et al. 2021
K03844: ALG11; alpha-1,2-mannosyltransferase		9945	Kim et al. 2021	na	low	Kim et al. 2021
K03842: ALG1; beta-1,4-mannosyltransferase		14666	Kim et al. 2021	na	low	Kim et al. 2021
K00728: POMT; dolichyl-phosphate-mannose-protein mannosyltransferase		8768 (RHTO_02130)	Kim et al. 2021	na	low	Kim et al. 2021
HMMPfam:Cryptococcal mannosyltransferase 1:PF11735		13396	Kim et al. 2021	na	low	Kim et al. 2021
HMMPfam:Cryptococcal mannosyltransferase 1:PF11735		9234	Kim et al. 2021	na	low	Kim et al. 2021
K10967: KTR1_3; alpha 1,2-mannosyltransferase		10461	Kim et al. 2021	na	low	Kim et al. 2021
K05535: MNN2; alpha 1,2-mannosyltransferase		11035	Kim et al. 2021	na	low	Kim et al. 2021
K05535: MNN2; alpha 1,2-mannosyltransferase		11594	Kim et al. 2021	na	low	Kim et al. 2021
HMMPfam:Mannosyltransferase putative:PF11051,SUPERFAMILY::SSF53448		12480 (RHTO_04889)	Kim et al. 2021	na	low	Kim et al. 2021
HMMPfam:Cryptococcal mannosyltransferase 1:PF11735		13395	Kim et al. 2021	na	low	Kim et al. 2021
K10967: KTR1_3; alpha 1,2-mannosyltransferase		15663 (RHTO_03188, 15569)	Kim et al. 2021	na	low	Kim et al. 2021
KOG4472: Glycolipid 2-alpha-mannosyltransferase (alpha-1,2-mannosyltransferase)		9752	Kim et al. 2021	na	not present	Kim et al. 2021
K00706: E2.4.1.34; 1,3-beta-glucan synthase		15984	Kim et al. 2021	↓	top2000	Kim et al. 2021
1,3-beta-glucan synthase, glycosyltransferase family 48 protein		RHTO_05280	Zhu et al. 2012	↑	top1500	Reķēna et al. 2023
Upregulated genes are indicated with upwards arrow (↑); downregulated genes are indicated with downwards arrow (↓); genes that are expressed, but not upregulated are indicated with an equal sign (=); genes that have not been identified or identified as low abundant are indicated with na (not applicable).
matched in CCT0785 genome
EPS-inducing conditions
	References
	s5	Kim, J.; Coradetti, S. T.; Kim, Y.-M.; Gao, Y.; Yaegashi, J.; Zucker, J. D.; Munoz, N.; Zink, E. M.; Burnum-Johnson, K. E.; Baker, S. E.; Simmons, B. A.; Skerker, J. M.; Gladden, J. M.; Magnuson, J. K. Multi-Omics Driven Metabolic Network Reconstruction and Analysis of Lignocellulosic Carbon Utilization in Rhodosporidium Toruloides. Front. Bioeng. Biotechnol. 2021, 8, 612832. https://doi.org/10.3…
	s6	Reķēna, A.; Pinheiro, M. J.; Bonturi, N.; Belouah, I.; Tammekivi, E.; Herodes, K.; Kerkhoven, E. J.; Lahtvee, P.-J. Genome-Scale Metabolic Modeling Reveals Metabolic Trade-Offs Associated with Lipid Production in Rhodotorula Toruloides. PLOS Comput. Biol. 2023, 19 (4), e1011009. https://doi.org/10.1371/journal.pcbi.1011009
	s8	Zhu, Z.; Zhang, S.; Liu, H.; Shen, H.; Lin, X.; Yang, F.; Zhou, Y. J.; Jin, G.; Ye, M.; Zou, H.; Zhao, Z. K. A Multi-Omic Map of the Lipid-Producing Yeast Rhodosporidium Toruloides. Nat. Commun. 2012, 3 (1), 1112. https://doi.org/10.1038/ncomms2112

### Sheet: Table S6
Supplementary Table S6. A comparative homology analysis, identifying genes associated with proton, nitrogen, and biopolymer transporters. Identity refers to similarity check using Blast tool.
CCT0783_id	name	match IFO0880_id	identity	protein_length	alignment_length	match NP11_id	identity	protein_length	alignment_length
8271	K12041: SLC9A6_7, NHE6_7; solute carrier family 9 (sodium/hydrogen exchanger), member 6/7	10469	0.98562	773	765	RHTO_03431	0.97644	772	764
3853	K12041: SLC9A6_7, NHE6_7; solute carrier family 9 (sodium/hydrogen exchanger), member 6/7	10469	0.97154	773	773	RHTO_03431	0.9987	772	772
6883.t1	KOG4505: Na+/H+ antiporter	10812	0.96843	1172	1172	RHTO_07452	0.95157	1177	1177
6883.t2	KOG4505: Na+/H+ antiporter	10812	0.92816	1172	1211	RHTO_07452	0.91201	1177	1216
3282	KOG4505: Na+/H+ antiporter	10812	0.95165	1172	1179	RHTO_07452	0.99235	1177	1177
12539	K07300: chaA, CAX; Ca2+:H+ antiporter	11051	0.95839	1513	1514	RHTO_07677	0.95968	1513	1513
9303	K07300: chaA, CAX; Ca2+:H+ antiporter	11051	0.95314	1513	1515	RHTO_07677	0.99868	1513	1513
8746	KOG1650: Predicted K+/H+-antiporter	11748	0.96032	1008	1008	RHTO_06547	0.99801	1007	1007
8576	KOG0603: Ribosomal protein S6 kinase	12236	0.96209	842	844
8447	KOG0603: Ribosomal protein S6 kinase	12236	0.93853	842	846
6549	K01537: E3.6.3.8; Ca2+-transporting ATPase	12428	0.98817	1014	1014	RHTO_04826	0.98323	1014	1014
2724	K01537: E3.6.3.8; Ca2+-transporting ATPase	12428	0.98126	1014	1014	RHTO_04826	0.99803	1014	1014
4996	K01539: ATP1A; sodium/potassium-transporting ATPase subunit alpha	13049	0.96972	1089	1090	RHTO_00846	0.98624	1075	1090
10750	K19800: SCH9; serine/threonine protein kinase SCH9	14907	0.94095	815	779
13560	K05853: ATP2A; Ca2+ transporting ATPase, sarcoplasmic/endoplasmic reticulum	15156	0.98692	994	994	RHTO_02776	0.98491	994	994
13419	K05853: ATP2A; Ca2+ transporting ATPase, sarcoplasmic/endoplasmic reticulum	15156	0.98189	994	994	RHTO_02776	1	994	994
2783	K02154: ATPeV0A, ATP6N; V-type H+-transporting ATPase subunit a	15309	0.99424	868	868	RHTO_02933	0.98387	859	868
3181	K02154: ATPeV0A, ATP6N; V-type H+-transporting ATPase subunit a	15309	0.99078	868	868	RHTO_02933	0.98502	859	868
3188	KOG4505: Na+/H+ antiporter	15318	0.9482	444	444	RHTO_02942	1	597	597
2776	KOG4505: Na+/H+ antiporter	15318	0.94369	444	444	RHTO_02942	0.96823	597	598
3196	K09238: ACE2; metallothionein expression activator	15326	0.96738	889	889	RHTO_02950	0.99775	889	889
2768	K09238: ACE2; metallothionein expression activator	15326	0.95388	889	889	RHTO_02950	0.94601	889	889
5188	K17800: LETM1, MDM38; LETM1 and EF-hand domain-containing protein 1, mitochondrial	15499	0.98016	756	756	RHTO_03120	0.99868	756	756
5316	K17800: LETM1, MDM38; LETM1 and EF-hand domain-containing protein 1, mitochondrial	15499	0.97751	756	756	RHTO_03120	0.97619	756	756
4872	KOG1650: Predicted K+/H+-antiporter	15655	0.94289	998	998	RHTO_03268	0.99398	997	997
6949	KOG1650: Predicted K+/H+-antiporter	15655	0.93988	998	998	RHTO_03268	0.94082	997	997
12004	Calcium-transporting ATPase					RHTO_01994	1	1385	1385
12743.t1	Calcium-transporting ATPase					RHTO_01994	0.95756	1385	1343
12743.t2	Calcium-transporting ATPase					RHTO_01994	0.95743	1385	1339
2913	Ca2+-transporting ATPase					RHTO_03868	0.99633	1090	1090
6258	Ca2+-transporting ATPase					RHTO_03868	0.97523	1090	1090
7067	1,3-beta-glucan synthase, glycosyltransferase family 48 protein	15984				RHTO_05280	0.99943
2243	1,3-beta-glucan synthase, glycosyltransferase family 48 protein	15984				RHTO_05280	0.98524
4931	Plasma membrane ATPase					RHTO_01866	0.99328	1001	893
9736	Ammonium transporter					RHTO_01680	1	502	502
6939	Ammonium transporter					RHTO_01680	0.98008	502	502
9383	Ammonium transporter					RHTO_01846	0.96763	587	587
3758	Ammonium transporter					RHTO_01846	0.97785	587	587
11428	Urea transporter (H+/urea symporter)	15807	0.8981	666	667

### Sheet: Table S7
Supplementary Table S7. Gene expression studies associated with intracellular proton, nitrogen, and biopolymer transporters mapped based on Illarionov et al. 2021 and other referenced studies
Gene name	Acronym	ID	Annotation source	Differential expression (Nlim vs. exp or Stationary vs. exp phase)	Abundance in proteome	Proteomics source	Comments
Cation antiporters:
KOG1650: Predicted K+/H+-antiporter	Kha1	15655	Kim et al. 2021	na	low	Kim et al. 2021	located in Golgi complex
potassium:hydrogen antiporter		RHTO_03268	Zhu et al. 2012	na	not present	Reķēna et al. 2023
KOG1650: Predicted K+/H+-antiporter	Kha1	11748	Kim et al. 2021	na	not present	Kim et al. 2021
cation/h+ exchanger		RHTO_06547	Zhu et al. 2012	na	not present	Reķēna et al. 2023
KOG4505: Na+/H+ antiporter	Nha1	10812	Kim et al. 2021	na	low	Kim et al. 2021	plasma membrane
cation/h+ exchanger		RHTO_07452	Zhu et al. 2012	na	low	Reķēna et al. 2023
KOG4505: Na+/H+ antiporter	Nha1	15318	Kim et al. 2021	na	not present	Kim et al. 2021
cation/h+ exchanger		RHTO_02942	Zhu et al. 2012	na	not present	Reķēna et al. 2023
K12041: SLC9A6_7, NHE6_7; solute carrier family 9 (sodium/hydrogen exchanger), member 6/7	Nhx1	10469	Kim et al. 2021	na	low	kim et al. 2021	endosome
sodium/hydrogen exchanger		RHTO_03431	Zhu et al. 2012	na	not present	Reķēna et al. 2023
K07300: chaA, CAX; Ca2+:H+ antiporter	Vnx1	11051	Kim et al. 2021	dependent on the carbon source	top3000	Kim et al. 2021	vacuolar membrane
ca2+:h+ antiporter		RHTO_07677	Zhu et al. 2012	na	not present	Reķēna et al. 2023
K17800: LETM1, MDM38; LETM1 and EF-hand domain-containing protein 1, mitochondrial	Mdm38	15499	Kim et al. 2021	↑	top700	Kim et al. 2021	mitochondrial membrane; unclear annotation
MRS7 family protein	Mrs7	RHTO_03120	Zhu et al. 2012	↑	top1400	Reķēna et al. 2023
ATPases:
K01535: PMA1, PMA2; H+-transporting ATPase	Pma1	13617	Kim et al. 2021	↓	top15	Kim et al. 2021	plasma membrane
K01535: PMA1, PMA2; H+-transporting ATPase	likely Pma2	15584	Kim et al. 2021	na	na	Kim et al. 2021
plasma membrane atpase (ec 7.1.2.1)		RHTO_01866	Zhu et al. 2012	dependent on the carbon source	top250	Reķēna et al. 2023
K02154: ATPeV0A, ATP6N; V-type H+-transporting ATPase subunit a	Stv1, Vph1	15309	Kim et al. 2021	↑	top810	Kim et al. 2021	Stv1 is localized between Golgi apparatus and endosomes; essential; same annotation as Vph1 (vacuole); Vph1 is localized at vacuolar membrane
v-type proton atpase subunit a		RHTO_02933	Zhu et al. 2012	dependent on the carbon source	top1400	Reķēna et al. 2023
K05853: ATP2A; Ca2+ transporting ATPase, sarcoplasmic/endoplasmic reticulum	Pmr1	15156 (RHTO_02776)	Kim et al. 2021	=	top400	Kim et al. 2021	located in Golgi
K01537: E3.6.3.8; Ca2+-transporting ATPase	Pmr1	12428	Kim et al. 2021	na	low	Kim et al. 2021
Calcium-transporting ATPase		RHTO_04826	Zhu et al. 2012	na	low	Reķēna et al. 2023
K01539: ATP1A; sodium/potassium-transporting ATPase subunit alpha	Pmr1	13049	Kim et al. 2021	na	not present	Kim et al. 2021
sodium/potassium-transporting atpase subunit alpha		RHTO_00846	Zhu et al. 2012	na	not present	Reķēna et al. 2023
Calcium-transporting ATPase		RHTO_02776 (15156	Zhu et al. 2012	dependent on the carbon source	top1800	Reķēna et al. 2023
Ca2+-transporting ATPase		RHTO_03868	Zhu et al. 2012	na	low	Reķēna et al. 2023
Calcium-transporting ATPase		RHTO_01994	Zhu et al. 2012	na	low	Reķēna et al. 2023
Regulators of ATPases:
K09238: ACE2; metallothionein expression activator	Ace2	15326	Kim et al. 2021	na	low	Kim et al. 2021	transcription factor
metallothionein expression activator		RHTO_02950	Zhu et al. 2012	na	not present	Reķēna et al. 2023
K19800: SCH9; serine/threonine protein kinase SCH9	Sch9	14907	Kim et al. 2021	dependent on carbon substrate	top3000	Kim et al. 2021	regulator of V-ATPase
KOG0603: Ribosomal protein S6 kinase		12236	Kim et al. 2021	dependent on carbon substrate	top2500	Kim et al. 2021	regulator of V-ATPase
Proteins with biopolymer transporter function:
K00706: E2.4.1.34; 1,3-beta-glucan synthase		15984	Kim et al. 2021	↓	top2000	Kim et al. 2021	plasma membrane
1,3-beta-glucan synthase, glycosyltransferase family 48 protein		RHTO_05280	Zhu et al. 2012	↑	top1500	Reķēna et al. 2023
Nitrogen transporters (inorganic/organic):
Ammonium transporter	Mep2	RHTO_01680	Zhu et al. 2012	na	low	Reķēna et al. 2023	plasma membrane
Ammonium transporter	Mep2	RHTO_01846	Zhu et al. 2012	na	not present	Reķēna et al. 2023	plasma membrane
Urea transporter (H+/urea symporter)	Dur3	15807	Kim et al. 2021	na	not present	Kim et al. 2021	plasma membrane
matched in CCT0785 genome
EPS-inducing conditions
	References
	s5	Kim, J.; Coradetti, S. T.; Kim, Y.-M.; Gao, Y.; Yaegashi, J.; Zucker, J. D.; Munoz, N.; Zink, E. M.; Burnum-Johnson, K. E.; Baker, S. E.; Simmons, B. A.; Skerker, J. M.; Gladden, J. M.; Magnuson, J. K. Multi-Omics Driven Metabolic Network Reconstruction and Analysis of Lignocellulosic Carbon Utilization in Rhodosporidium Toruloides. Front. Bioeng. Biotechnol. 2021, 8, 612832. https://doi.org/10.3…
	s6	Reķēna, A.; Pinheiro, M. J.; Bonturi, N.; Belouah, I.; Tammekivi, E.; Herodes, K.; Kerkhoven, E. J.; Lahtvee, P.-J. Genome-Scale Metabolic Modeling Reveals Metabolic Trade-Offs Associated with Lipid Production in Rhodotorula Toruloides. PLOS Comput. Biol. 2023, 19 (4), e1011009. https://doi.org/10.1371/journal.pcbi.1011009
	s8	Zhu, Z.; Zhang, S.; Liu, H.; Shen, H.; Lin, X.; Yang, F.; Zhou, Y. J.; Jin, G.; Ye, M.; Zou, H.; Zhao, Z. K. A Multi-Omic Map of the Lipid-Producing Yeast Rhodosporidium Toruloides. Nat. Commun. 2012, 3 (1), 1112. https://doi.org/10.1038/ncomms2112

### Sheet: Table S8
Supplementary Table S7. Quantification and characterization of EPS produced by Rhodotorula/Rhodosporidium yeasts in the current literature
	Microorganism	EPS obtained (g/L)	Monosaccharide composition	Further characterizations	Ref.
1	Rhodotorula toruloides CCT0783	1.4-5.8 g/L	Glucose (88.8%); galactose (5.5%), mannose (4.8%), xylose and ribose (0.9%)	Protein (0.8-1.0%)	This work
2	Rhodotorula bacarum Y68	54 g/L	Pullulan (three glucose units connected by α-1,4- glycosidic bonds)	-	s9
3	Rhodotorula acheniorum MC	6.2 g/L	Mannose (92.8%), glucose (7.2%)	Protein (1.2%), ash (0.4%)	s10
4	Rhodotorula minuta IBRC-M 30135	1.2 g/L	Glucose, mannose, rhamnose	-	s11
5	Rhodotorula mucilaginosa sp. GUMS16	28.5 g/L	Glucose (85%), mannose (15%)	Average molecular weight: 84 kDa	s12
6	Rhodotorula mucilaginosa CICC 33013	-	Galactose (63.1%), glucose (18.3%), mannose (18.3%), arabinose (0.2%)	Backbone: (1 → 3)-linked Gal with Man, Gal, Ara. Branches: (1 → 2)-linked Glc, (1 → 4)-linked Man, (1 → 3)-linked Glc, (1 → 4,6)-linked Man, and (1 → 2,3,4)-linked Ara.	s13
7	Rhodotorula glutinis 22P	9.2 g/L	Mannose (57.5%)	-	s14
8	Rhodotorula sp. CAH2	7.5 g/L	Glucose, mannose, galactose	-	s15
9	Rhodotorula rubra GED10	19.3 g/L	Mannose (83%), glucose, galactose, xyose, arabinose	-	s16
10	Rhodosporidium babjevae ATC90942	1.11 g/L	Mannose (84%), glucose (16%)	Three fractions of EPS with molecular weights 1.02 ×103 , 5×102, and 2×102 kDa	s17
References
s9	Shuangzhi, Z.; Zhenming, C. A New Pullulan-Producing Yeast and Medium Optimization for Its Exopolysaccharide Production. J. Ocean Univ. Qingdao 2003, 2 (1), 53–57. https://doi.org/10.1007/s11802-003-0026-z
s10	Pavlova, K.; Grigorova, D.; Grigorova, D. Production and Properties of Exopolysaccharide by Rhodotorula Acheniorum MC. Food Res. Int. 1999. https://doi.org/10.1016/s0963-9969(99)00110-6
s11	Seveiri, R. M.; Hamidi, M.; Delattre, C.; Rahmani, B.; Darzi, S.; Pierre, G.; Sedighian, H.; Brasselet, C.; Dibazar, S. P.; Ghasemi, D.; Amani, J. Characterization of the Exopolysaccharides from Rhodotorula Minuta IBRC-M 30135 and Evaluation of Their Emulsifying, Antioxidant and Antiproliferative Activities. 2019.
s12	Hamidi, M.; Gholipour, A. R.; Delattre, C.; Sesdighi, F.; Mirzaei Seveiri, R.; Pasdaran, A.; Kheirandish, S.; Pierre, G.; Safarzadeh Kozani, P.; Safarzadeh Kozani, P.; Karimitabar, F. Production, Characterization and Biological Activities of Exopolysaccharides from a New Cold-Adapted Yeast: Rhodotorula Mucilaginosa Sp. GUMS16. Int. J. Biol. Macromol. 2020, 151, 268–277. https://doi.org/10.1016/j.…
s13	Ma, W.; Chen, X.; Wang, B.; Lou, W.; Chen, X.; Hua, J.; jiao Sun, Y.; Zhao, Y.; Peng, T. Characterization, Antioxidativity, and Anti-Carcinoma Activity of Exopolysaccharide Extract from Rhodotorula Mucilaginosa CICC 33013. Carbohydr. Polym. 2018, 181, 768–777. https://doi.org/10.1016/j.carbpol.2017.11.080
s14	Frengova, G.; Simova, E.; Beshkova, D. Caroteno-Protein and Exopolysaccharide Production by Co-Cultures of Rhodotorula Glutinis and Lactobacillus Helveticus. J. Ind. Microbiol. Biotechnol. 1997, 18 (4), 272–277. https://doi.org/10.1038/sj.jim.2900379
s15	Silambarasan, S.; Logeswari, P.; Cornejo, P.; Kannan, V. R. Evaluation of the Production of Exopolysaccharide by Plant Growth Promoting Yeast Rhodotorula Sp. Strain CAH2 under Abiotic Stress Conditions. Int. J. Biol. Macromol. 2019, 121, 55–62. https://doi.org/10.1016/j.ijbiomac.2018.10.016
s16	Simova, E. D.; Frengova, G. I.; Beshkova, D. M. Exopolysaccharides Produced by Mixed Culture of Yeast Rhodotorula Rubra GED10 and Yogurt Bacteria (Streptococcus Thermophilus 13a + Lactobacillus Bulgaricus 2-11). J. Appl. Microbiol. 2004, 97 (3), 512–519. https://doi.org/10.1111/j.1365-2672.2004.02316.x
s17	Mirzaei Seveiri, R.; Hamidi, M.; Delattre, C.; Sedighian, H.; Pierre, G.; Rahmani, B.; Darzi, S.; Brasselet, C.; Karimitabar, F.; Razaghpoor, A.; Amani, J. Characterization and Prospective Applications of the Exopolysaccharides Produced by Rhodosporidium Babjevae. Adv. Pharm. Bull. 2020, 10 (2), 254–263. https://doi.org/10.34172/apb.2020.030
